## Supplementary material for "Music elicits different gene expression responses in the buccal cavity of age-related cognitive disorders patients and healthy controls": Table S2

### Sheet: Table S2
Table S2. Proportion of DEGs (non-adjusted and adjusted) detected in capillary blood and saliva samples calculated considering the following denominators: a) all common detected genes between both tissues regardless of the technique used, and b) all detected genes utilized using the different techniques (Nanostring for saliva samples and RNA-seq for capillary blood samples). ACD: Age-related cogn…
a) Common DEGs
	ACD				Healthy Controls
Tissue	Non-adjusted DEGs/total	Proportion	Adjusted DEGs/total	Proportion	Non-adjusted DEGs/total	Proportion	Adjusted DEGs/total	Proportion
Saliva	A: 94/553	0.17	B: 30/553	0.05	C: 123/648	0.20	D: 7/648	0.01
Blood	E: 129/553	0.23	F: 21/553	0.04	G: 51/648	0.08	H: 0/648	0.00
Between groups - statistical test (two-sample proportion test P-value)
A vs. C	0.415
B vs. D	2.972e-05
E vs. G	1.374e-13
F vs. H	1.721e-06
Between tissues - statistical test (two-sample proportion test P-value)
A vs. E	0.01083
B vs. F	0.2514
C vs. G	7.26e-09
D vs. H	0.02297
b) All DEGs
	ACD				Healthy Controls
Tissue	Non-adjusted DEGs/total	Proportion	Adjusted DEGs/total	Proportion	Non-adjusted DEGs/total	Proportion	Adjusted DEGs/total	Proportion
Saliva	A: 97/566	0.17	B: 31/566	0.05	C: 128/672	0.19	D: 7/672	0.01
Blood	E: 2605/36155	0.07	F: 328/36155	0.01	G: 1148/35865	0.03	H: 1/35865	0.00
Between groups - statistical test (two-sample proportion test P-value)
A vs. C	0.4271
B vs. D	1.414e-05
E vs. G	< 2.2e-16
F vs. H	< 2.2e-16
Between tissues - statistical test (two-sample proportion test P-value)
A vs. E	< 2.2e-16
B vs. F	< 2.2e-16
C vs. G	< 2.2e-16
D vs. H	< 2.2e-16
