## Supplementary material for "Music elicits different gene expression responses in the buccal cavity of age-related cognitive disorders patients and healthy controls": Table S3

### Sheet: Table S3
Table S3. Coexpression modules detected in ADC and control subjects. TP: timepoint
Co-expression modules in ACD									Co-expression modules in controls
Modules	TP correlation	P-value	Adjusted P-value	Colour	Number of genes	Hub gene			Modules	TP correlation	P-value	Adjusted P-value	Colour	Number of genes	Hub gene
MEblue	0.619928611378505	0.00354959565460831	0.00532439348191247	blue	122	PIK3CD			MEblue	-0.00314475191404873	0.987328703147468	0.987328703147468	blue	126	HLA-A
MEbrown	0.833765279865485	4.95138497881476e-06	2.97083098728885e-05	brown	75	NOTCH1			MEbrown	0.530259592000695	0.00370166208197659	0.00860347253200087	brown	104	GZMA
MEgreen	0.662020571312764	0.00147405312463555	0.00294810624927109	green	59	CXCR1			MEgreen	-0.516273017719313	0.00491627001828621	0.00860347253200087	green	63	NCF4
MEred	0.194454792317863	0.411350650418237	0.411350650418237	red	45	CREBBP			MEgrey	0.0593433375213173	0.764205251099019	0.891572792948855	grey	23	grey
MEturquoise	-0.771895058948487	6.70076620185186e-05	0.000201022986055556	turquoise	195	CD59			MEred	0.466926176550744	0.0122464330917567	0.0171450063284594	red	47	CCR2
MEyellow	-0.313323516230154	0.178571321510777	0.214285585812932	yellow	70	CFLAR			MEturquoise	-0.646387084073443	0.000202310174888	0.001416171224216	turquoise	226	SERPINA1
									MEyellow	0.549509265001931	0.00245496469646976	0.00859237643764417	yellow	83	LTF
