## Supplementary material for "Music elicits different gene expression responses in the buccal cavity of age-related cognitive disorders patients and healthy controls": Table S4

### Sheet: Table S4 ACD (GO)
Table S3. Gene Ontology (GO) biological processes significantly over-represented in the co-expression modules detected in ACD subjects.
Module	GO Id	Description	Gene Ratio	Background Ratio	P-value	Adjusted P-value	q-value	Gene ids	Count
NOTCH1	GO:0009595	detection of biotic stimulus	8/74	13/766	4.57495651976929e-06	0.0047036798416509	0.0046851425831852	HLA-A/HLA-B/NLRC4/NOD2/PAK1/TLR1/TLR6/TLR9	8
NOTCH1	GO:0098581	detection of external biotic stimulus	7/74	10/766	5.68077275561703e-06	0.0047036798416509	0.0046851425831852	HLA-A/HLA-B/NLRC4/NOD2/TLR1/TLR6/TLR9	7
NOTCH1	GO:0051606	detection of stimulus	9/74	20/766	3.20643963514874e-05	0.017699546786021	0.0176297926606248	CXCR4/HLA-A/HLA-B/NLRC4/NOD2/PAK1/TLR1/TLR6/TLR9	9
CD59	GO:0046907	intracellular transport	42/194	82/766	7.77566314421546e-08	0.000146026953848366	0.000139798238424421	AKT2/AP1G1/APP/ATF2/ATP6V0D1/BCL2/BCL2L1/BCR/BECN1/BNIP3/CBLB/CDH1/CTSA/DERL1/GZMB/IFI27/JAK2/LAMP1/MAP2K2/MAPK8/MAVS/MDFIC/NPC2/PIK3C3/PIK3R4/PRKCD/PSEN1/RAB31/RAB5C/RAB7A/SCARB2/SELENOS/SMAD3/SORT1/SSR1/STAT3/TGFB1/TRAM1/TXN/VAMP3/WIPI1/YWHAQ	42
CD59	GO:0006886	intracellular protein transport	32/194	64/766	7.580121129487e-06	0.00711773374058829	0.00681412994166515	AKT2/AP1G1/ATF2/BCR/BECN1/CBLB/CDH1/CTSA/DERL1/GZMB/IFI27/JAK2/MAPK8/MAVS/MDFIC/PIK3C3/PIK3R4/PRKCD/PSEN1/RAB31/RAB5C/RAB7A/SCARB2/SELENOS/SMAD3/SORT1/SSR1/STAT3/TGFB1/TRAM1/TXN/YWHAQ	32
CD59	GO:0007033	vacuole organization	17/194	26/766	1.35298068361706e-05	0.00846965907944279	0.00810838950041382	ATF2/ATG12/ATG4A/ATP6AP2/BECN1/GBA1/MAP1LC3A/MTOR/PIK3C3/PSEN1/RAB7A/RB1CC1/SCARB2/TPP1/TRAF6/ULK1/WIPI1	17
CD59	GO:0016482	cytosolic transport	10/194	12/766	3.64250551803374e-05	0.0164637197777293	0.015761467059224	AP1G1/BECN1/LAMP1/MAP2K2/PIK3C3/PIK3R4/RAB7A/SORT1/VAMP3/WIPI1	10
CD59	GO:0033036	macromolecule localization	65/194	175/766	4.96736081581121e-05	0.0164637197777293	0.015761467059224	ACSL3/AKT2/AP1G1/ATF2/ATG4A/BCL2/BCL2L1/BCR/BECN1/CBLB/CD68/CDH1/CRK/CTSA/DERL1/FURIN/GBA1/GZMB/HSP90AB1/IFI27/IKBKB/IL10/IL1A/IL1RN/ISG15/ITGB7/JAK1/JAK2/LAMP1/LGALS3/MAPK8/MAPK9/MAVS/MDFIC/MIF/MTOR/NPC2/PIK3C3/PIK3R4/PPIA/PRKCD/PSEN1/RAB31/RAB5C/RAB7A/RACK1/RHOG/RPS6KB1/SCARB2/SELENOS/SMAD3/SORT1/SSR1/STAT3/TGFB1/TGFB2/THBS1/TOLLIP/TPP1/TRAM1/TXN/ULK1/VAMP3/WIPI1/YWHAQ	65
CD59	GO:0008104	protein localization	59/194	155/766	5.54437371184266e-05	0.0164637197777293	0.015761467059224	ACSL3/AKT2/AP1G1/ATF2/ATG4A/BCL2/BCL2L1/BCR/BECN1/CBLB/CD68/CDH1/CRK/CTSA/DERL1/GZMB/HSP90AB1/IFI27/IKBKB/IL10/IL1A/IL1RN/ISG15/ITGB7/JAK1/JAK2/LAMP1/LGALS3/MAPK8/MAPK9/MAVS/MDFIC/MTOR/PIK3C3/PIK3R4/PPIA/PRKCD/PSEN1/RAB31/RAB5C/RAB7A/RACK1/RHOG/SCARB2/SELENOS/SMAD3/SORT1/SSR1/STAT3/TGFB1/TGFB2/TOLLIP/TPP1/TRAM1/TXN/ULK1/VAMP3/WIPI1/YWHAQ	59
CD59	GO:0043588	skin development	14/194	21/766	6.17385543372623e-05	0.0164637197777293	0.015761467059224	ALOX12/BCL2/BCR/CASP3/GBA1/IL18/IL1A/IL20/MAFB/MYD88/PSEN1/RBPJ/RELA/TGFB2	14
CD59	GO:0070727	cellular macromolecule localization	59/194	156/766	7.01329915984208e-05	0.0164637197777293	0.015761467059224	ACSL3/AKT2/AP1G1/ATF2/ATG4A/BCL2/BCL2L1/BCR/BECN1/CBLB/CD68/CDH1/CRK/CTSA/DERL1/GZMB/HSP90AB1/IFI27/IKBKB/IL10/IL1A/IL1RN/ISG15/ITGB7/JAK1/JAK2/LAMP1/LGALS3/MAPK8/MAPK9/MAVS/MDFIC/MTOR/PIK3C3/PIK3R4/PPIA/PRKCD/PSEN1/RAB31/RAB5C/RAB7A/RACK1/RHOG/SCARB2/SELENOS/SMAD3/SORT1/SSR1/STAT3/TGFB1/TGFB2/TOLLIP/TPP1/TRAM1/TXN/ULK1/VAMP3/WIPI1/YWHAQ	59
CD59	GO:0060429	epithelium development	36/194	83/766	0.000108294180639209	0.0225973856933817	0.0216335041557625	ACVR1/AKT2/ALOX12/ATP6AP2/BCL2/BCR/CASP3/CXCL10/GBA1/IKBKB/IL10/IL18/IL1A/IL20/IL6ST/JAK2/KRAS/LGALS3/MAF/MAFB/MAP2K2/MARCKS/MTOR/MYD88/PRDM1/PSEN1/RBPJ/RELA/RGMA/SMAD3/TGFB1/TGFB2/TOLLIP/TPP1/TRAF6/VEGFA	36
CD59	GO:0072657	protein localization to membrane	18/194	32/766	0.000136307486247219	0.0250176214204363	0.0239505057934562	ACSL3/AKT2/BCL2L1/CDH1/CRK/GZMB/IKBKB/ITGB7/LGALS3/MAPK8/RAB31/RAB7A/RACK1/RHOG/SSR1/TGFB1/TRAM1/VAMP3	18
CD59	GO:0072594	establishment of protein localization to organelle	22/194	43/766	0.000158411961728524	0.0250176214204363	0.0239505057934562	ATF2/BECN1/CBLB/CD68/CDH1/GZMB/JAK2/LAMP1/MAPK8/MAVS/MDFIC/PIK3C3/PIK3R4/PRKCD/PSEN1/RAB7A/SCARB2/SMAD3/SORT1/STAT3/TGFB1/TRAM1	22
CD59	GO:0007049	cell cycle	31/194	69/766	0.000159857005881382	0.0250176214204363	0.0239505057934562	ACVR1/AHR/AKT2/APP/ATF2/BCL2/BCL2L1/BCR/BECN1/CALM1/CASP3/CCNC/CUL1/HPGD/HSP90AB1/IL10/IL1A/MAP3K8/MAPK13/NAE1/PIK3C3/PIK3R4/PRKCD/RACK1/RB1CC1/RPS6KA3/RPS6KB1/STAT3/SUGT1/TGFB1/TGFB2	31
CD59	GO:0072659	protein localization to plasma membrane	12/194	18/766	0.000220126100568019	0.02952834406191	0.0282688255466298	ACSL3/AKT2/BCL2L1/CDH1/IKBKB/LGALS3/RAB31/RAB7A/RACK1/RHOG/TGFB1/VAMP3	12
CD59	GO:1990778	protein localization to cell periphery	12/194	18/766	0.000220126100568019	0.02952834406191	0.0282688255466298	ACSL3/AKT2/BCL2L1/CDH1/IKBKB/LGALS3/RAB31/RAB7A/RACK1/RHOG/TGFB1/VAMP3	12
CD59	GO:0016236	macroautophagy	21/194	42/766	0.000345556730281866	0.0411467847307642	0.039391686744098	ATG12/ATG4A/ATP6V0D1/BECN1/BNIP3/CALM1/CASP3/GBA1/HMOX1/MAP1LC3A/MAPK8/MTOR/PIK3C3/PIK3R4/PSEN1/RAB7A/RB1CC1/TGFB1/TRAF6/ULK1/WIPI1	21
CD59	GO:1905037	autophagosome organization	13/194	21/766	0.000350558336364338	0.0411467847307642	0.039391686744098	ATG12/ATG4A/BECN1/GBA1/MAP1LC3A/MTOR/PIK3C3/PSEN1/RAB7A/RB1CC1/TRAF6/ULK1/WIPI1	13
CD59	GO:0043603	cellular amide metabolic process	25/194	54/766	0.0004260858482389	0.0470699542936856	0.0450622061171543	ACSL3/AKT2/APP/ATP6AP2/BECN1/CASP3/EIF3F/FURIN/GBA1/GZMB/LANCL1/MTOR/NEU1/PDHB/PRKCD/PSEN1/RACK1/RELA/RPS6KA3/RPS6KB1/SP1/THBS1/THOP1/TPP1/UBA52	25

### Sheet: Table S4 ACD (Reactome)
Table S3. Reactome pathways significantly over-represented in the co-expression modules detected in ACD subjects
Module	Id	Description	Gene Ratio	Background Ratio	P-value	Adjusted P-value	q-value	Gene ids	Count
PIK3CD	R-HSA-168249	Innate Immune System	62/115	268/713	7.5260787741643e-05	0.021298802930885	0.021298802930885	ADGRE5/ADGRG3/ATP6V1B2/BPI/BST2/C5AR1/CASP1/CASP8/CCR2/CCR6/CD14/CD4/CTSL/CTSS/CTSZ/DEFA4/FCAR/FCGR2A/FGR/FPR2/GLB1/HCK/IFIH1/IRAK1/IRAK3/ITGAM/ITGAX/ITGB2/LAT2/LCP2/MAP3K7/MEFV/MGAM/NCF1/NCF2/NFATC3/NFKB1/NLRP1/PELI2/PIK3CA/PSMB9/PTPN6/PTPRC/PYCARD/RASGRP1/RASGRP4/RIPK2/RPS6KA1/SELL/SERPINA1/SIGLEC5/SLC11A1/SLC2A3/STAT6/SYK/TBK1/TCIRG1/TLR4/TRIM21/TRIM25/WAS/ZBP1	62
CD59	R-HSA-9612973	Autophagy	13/186	20/713	0.000235889373664884	0.0428240292772049	0.0380588714027973	ATG12/ATG4A/BECN1/HSP90AB1/MAP1LC3A/MTOR/PIK3C3/PIK3R4/RB1CC1/UBA52/UBE2N/ULK1/WIPI1	13
CD59	R-HSA-1632852	Macroautophagy	12/186	18/713	0.00029636006420211	0.0428240292772049	0.0380588714027973	ATG12/ATG4A/BECN1/MAP1LC3A/MTOR/PIK3C3/PIK3R4/RB1CC1/UBA52/UBE2N/ULK1/WIPI1	12

### Sheet: Table S4 Controls (GO)
Table S4. Gene Ontology (GO) biological processes significantly over-represented in the co-expression modules detected in control subjects.
Module	GO Id	Description	Gene Ratio	Background Ratio	P-value	Adjusted P-value	q-value	Gene ids	Count
GZMA	GO:0002504	antigen processing and presentation of peptide or polysaccharide antigen via MHC class II	11/103	14/766	4.0976502209863e-08	4.47932679089537e-05	4.38575700497283e-05	CTSL/HLA-DMA/HLA-DMB/HLA-DOB/HLA-DPA1/HLA-DPB1/HLA-DQA1/HLA-DQB1/HLA-DRA/HLA-DRB1/THBS1	11
GZMA	GO:0019886	antigen processing and presentation of exogenous peptide antigen via MHC class II	10/103	12/766	6.79785170752054e-08	4.47932679089537e-05	4.38575700497283e-05	CTSL/HLA-DMA/HLA-DMB/HLA-DOB/HLA-DPA1/HLA-DPB1/HLA-DQA1/HLA-DQB1/HLA-DRA/HLA-DRB1	10
GZMA	GO:0030155	regulation of cell adhesion	46/103	174/766	7.44899133740915e-08	4.47932679089537e-05	4.38575700497283e-05	ADORA2A/BCL2/CARD11/CCL25/CCR7/CD27/CD274/CD36/CD4/CD80/CD81/CD86/CTLA4/CXCL13/CXCR3/FYN/GSK3B/HAVCR2/HLA-DMA/HLA-DMB/HLA-DOB/HLA-DPA1/HLA-DPB1/HLA-DQA1/HLA-DQB1/HLA-DRA/HLA-DRB1/IDO1/IFNB1/IFNG/IL23R/IL2RA/IL7R/IRAK1/KLRK1/LIF/PIK3R6/PLAU/PRKCA/RIPK2/RUNX3/THBS1/TNF/TNFRSF18/TNFSF9/ZAP70	46
GZMA	GO:0002495	antigen processing and presentation of peptide antigen via MHC class II	10/103	13/766	2.61621537966662e-07	0.000117991313622964	0.000115526563344226	CTSL/HLA-DMA/HLA-DMB/HLA-DOB/HLA-DPA1/HLA-DPB1/HLA-DQA1/HLA-DQB1/HLA-DRA/HLA-DRB1	10
GZMA	GO:0045785	positive regulation of cell adhesion	38/103	137/766	5.09408053588625e-07	0.000183794425734776	0.000179955097667729	CARD11/CCL25/CCR7/CD27/CD274/CD36/CD4/CD80/CD81/CD86/CXCL13/FYN/GSK3B/HAVCR2/HLA-DMA/HLA-DMB/HLA-DOB/HLA-DPA1/HLA-DPB1/HLA-DQA1/HLA-DQB1/HLA-DRA/HLA-DRB1/IFNG/IL23R/IL2RA/IL7R/IRAK1/KLRK1/LIF/PIK3R6/PRKCA/RIPK2/RUNX3/TNF/TNFRSF18/TNFSF9/ZAP70	38
GZMA	GO:0042110	T cell activation	46/103	191/766	1.91785462716013e-06	0.00057663495789948	0.000564589484978018	ADORA2A/BCL2/CARD11/CCR7/CD27/CD274/CD4/CD80/CD81/CD84/CD86/CD8A/CTLA4/CTSL/FYN/HAVCR2/HLA-DMA/HLA-DMB/HLA-DOB/HLA-DPA1/HLA-DPB1/HLA-DQA1/HLA-DQB1/HLA-DRA/HLA-DRB1/IDO1/IFNA1/IFNA4/IFNB1/IFNG/IFNK/IFNW1/IL23R/IL27/IL2RA/IL7R/IRF4/KLRK1/NKG7/PIK3R6/RIPK2/RUNX3/TNFRSF4/TNFRSF9/TNFSF9/ZAP70	46
GZMA	GO:0050863	regulation of T cell activation	36/103	135/766	3.57569436856215e-06	0.000806319080110765	0.000789475677690432	ADORA2A/CARD11/CCR7/CD27/CD274/CD4/CD80/CD81/CD86/CTLA4/FYN/HAVCR2/HLA-DMA/HLA-DMB/HLA-DOB/HLA-DPA1/HLA-DPB1/HLA-DQA1/HLA-DQB1/HLA-DRA/HLA-DRB1/IDO1/IFNB1/IFNG/IL23R/IL27/IL2RA/IL7R/IRF4/KLRK1/PIK3R6/RIPK2/RUNX3/TNFRSF9/TNFSF9/ZAP70	36
GZMA	GO:1903037	regulation of leukocyte cell-cell adhesion	36/103	135/766	3.57569436856215e-06	0.000806319080110765	0.000789475677690432	ADORA2A/CARD11/CCL25/CCR7/CD27/CD274/CD4/CD80/CD81/CD86/CTLA4/FYN/HAVCR2/HLA-DMA/HLA-DMB/HLA-DOB/HLA-DPA1/HLA-DPB1/HLA-DQA1/HLA-DQB1/HLA-DRA/HLA-DRB1/IDO1/IFNB1/IFNG/IL23R/IL2RA/IL7R/IRAK1/KLRK1/PIK3R6/RIPK2/RUNX3/TNF/TNFSF9/ZAP70	36
GZMA	GO:0007159	leukocyte cell-cell adhesion	37/103	143/766	5.59242711237265e-06	0.00110345780781004	0.00108040739964129	ADORA2A/CARD11/CCL25/CCR7/CD27/CD274/CD4/CD80/CD81/CD86/CTLA4/FYN/HAVCR2/HLA-DMA/HLA-DMB/HLA-DOB/HLA-DPA1/HLA-DPB1/HLA-DQA1/HLA-DQB1/HLA-DRA/HLA-DRB1/IDO1/IFNB1/IFNG/IL23R/IL2RA/IL7R/IRAK1/KLRK1/NT5E/PIK3R6/RIPK2/RUNX3/TNF/TNFSF9/ZAP70	37
GZMA	GO:0007155	cell adhesion	49/103	217/766	6.11672842466761e-06	0.00110345780781004	0.00108040739964129	ADORA2A/BCL2/CARD11/CCL25/CCR7/CD27/CD274/CD36/CD4/CD80/CD81/CD84/CD86/CTLA4/CXCL13/CXCR3/FYN/GSK3B/HAVCR2/HLA-DMA/HLA-DMB/HLA-DOB/HLA-DPA1/HLA-DPB1/HLA-DQA1/HLA-DQB1/HLA-DRA/HLA-DRB1/IDO1/IFNB1/IFNG/IL23R/IL2RA/IL32/IL7R/IRAK1/KLRK1/LIF/NT5E/PIK3R6/PLAU/PRKCA/RIPK2/RUNX3/THBS1/TNF/TNFRSF18/TNFSF9/ZAP70	49
GZMA	GO:0022407	regulation of cell-cell adhesion	38/103	150/766	6.98064166289821e-06	0.00114482523271531	0.001120910689985	ADORA2A/CARD11/CCL25/CCR7/CD27/CD274/CD4/CD80/CD81/CD86/CTLA4/CXCL13/FYN/HAVCR2/HLA-DMA/HLA-DMB/HLA-DOB/HLA-DPA1/HLA-DPB1/HLA-DQA1/HLA-DQB1/HLA-DRA/HLA-DRB1/IDO1/IFNB1/IFNG/IL23R/IL2RA/IL7R/IRAK1/KLRK1/PIK3R6/PRKCA/RIPK2/RUNX3/TNF/TNFSF9/ZAP70	38
GZMA	GO:1903039	positive regulation of leukocyte cell-cell adhesion	31/103	112/766	9.73029837585245e-06	0.00139859710836343	0.00136938146098368	CARD11/CCR7/CD27/CD274/CD4/CD80/CD81/CD86/FYN/HAVCR2/HLA-DMA/HLA-DMB/HLA-DOB/HLA-DPA1/HLA-DPB1/HLA-DQA1/HLA-DQB1/HLA-DRA/HLA-DRB1/IFNG/IL23R/IL2RA/IL7R/IRAK1/KLRK1/PIK3R6/RIPK2/RUNX3/TNF/TNFSF9/ZAP70	31
GZMA	GO:0022409	positive regulation of cell-cell adhesion	32/103	118/766	1.07807212674815e-05	0.00139859710836343	0.00136938146098368	CARD11/CCR7/CD27/CD274/CD4/CD80/CD81/CD86/CXCL13/FYN/HAVCR2/HLA-DMA/HLA-DMB/HLA-DOB/HLA-DPA1/HLA-DPB1/HLA-DQA1/HLA-DQB1/HLA-DRA/HLA-DRB1/IFNG/IL23R/IL2RA/IL7R/IRAK1/KLRK1/PIK3R6/RIPK2/RUNX3/TNF/TNFSF9/ZAP70	32
GZMA	GO:0002478	antigen processing and presentation of exogenous peptide antigen	10/103	17/766	1.10677175088454e-05	0.00139859710836343	0.00136938146098368	CTSL/HLA-DMA/HLA-DMB/HLA-DOB/HLA-DPA1/HLA-DPB1/HLA-DQA1/HLA-DQB1/HLA-DRA/HLA-DRB1	10
GZMA	GO:0050870	positive regulation of T cell activation	29/103	102/766	1.16291333843966e-05	0.00139859710836343	0.00136938146098368	CARD11/CCR7/CD27/CD274/CD4/CD80/CD81/CD86/FYN/HAVCR2/HLA-DMA/HLA-DMB/HLA-DOB/HLA-DPA1/HLA-DPB1/HLA-DQA1/HLA-DQB1/HLA-DRA/HLA-DRB1/IFNG/IL23R/IL2RA/IL7R/KLRK1/PIK3R6/RIPK2/RUNX3/TNFSF9/ZAP70	29
GZMA	GO:0019884	antigen processing and presentation of exogenous antigen	10/103	18/766	2.21159484817307e-05	0.00249357319131513	0.00244148431265422	CTSL/HLA-DMA/HLA-DMB/HLA-DOB/HLA-DPA1/HLA-DPB1/HLA-DQA1/HLA-DQB1/HLA-DRA/HLA-DRB1	10
GZMA	GO:0098609	cell-cell adhesion	41/103	178/766	3.71357116430334e-05	0.00394075434141366	0.00385843493108421	ADORA2A/BCL2/CARD11/CCL25/CCR7/CD27/CD274/CD4/CD80/CD81/CD84/CD86/CTLA4/CXCL13/FYN/HAVCR2/HLA-DMA/HLA-DMB/HLA-DOB/HLA-DPA1/HLA-DPB1/HLA-DQA1/HLA-DQB1/HLA-DRA/HLA-DRB1/IDO1/IFNB1/IFNG/IL23R/IL2RA/IL7R/IRAK1/KLRK1/NT5E/PIK3R6/PRKCA/RIPK2/RUNX3/TNF/TNFSF9/ZAP70	41
GZMA	GO:0002694	regulation of leukocyte activation	41/103	179/766	4.33189822300082e-05	0.00434152466349638	0.00425083346093297	ADORA2A/BCL2/CARD11/CCR7/CD27/CD274/CD4/CD80/CD81/CD84/CD86/CTLA4/FYN/HAVCR2/HLA-DMA/HLA-DMB/HLA-DOB/HLA-DPA1/HLA-DPB1/HLA-DQA1/HLA-DQB1/HLA-DRA/HLA-DRB1/IDO1/IFNB1/IFNG/IL23R/IL27/IL2RA/IL7R/IRF4/KLRK1/PIK3R6/RIPK2/RUNX3/THBS1/TNF/TNFRSF4/TNFRSF9/TNFSF9/ZAP70	41
GZMA	GO:0050865	regulation of cell activation	42/103	186/766	4.85046374655665e-05	0.00460538768357273	0.00450918457990141	ADORA2A/BCL2/CARD11/CCR7/CD27/CD274/CD4/CD80/CD81/CD84/CD86/CTLA4/FYN/HAVCR2/HLA-DMA/HLA-DMB/HLA-DOB/HLA-DPA1/HLA-DPB1/HLA-DQA1/HLA-DQB1/HLA-DRA/HLA-DRB1/IDO1/IFNB1/IFNG/IL23R/IL27/IL2RA/IL7R/IRF4/KLRK1/PIK3R6/PRKCA/RIPK2/RUNX3/THBS1/TNF/TNFRSF4/TNFRSF9/TNFSF9/ZAP70	42
GZMA	GO:0051249	regulation of lymphocyte activation	38/103	162/766	5.44245942151026e-05	0.00490909839820225	0.00480655100489169	ADORA2A/BCL2/CARD11/CCR7/CD27/CD274/CD4/CD80/CD81/CD86/CTLA4/FYN/HAVCR2/HLA-DMA/HLA-DMB/HLA-DOB/HLA-DPA1/HLA-DPB1/HLA-DQA1/HLA-DQB1/HLA-DRA/HLA-DRB1/IDO1/IFNB1/IFNG/IL23R/IL27/IL2RA/IL7R/IRF4/KLRK1/PIK3R6/RIPK2/RUNX3/TNFRSF4/TNFRSF9/TNFSF9/ZAP70	38
GZMA	GO:0002250	adaptive immune response	41/103	182/766	6.80245607258061e-05	0.00584363369282639	0.00572156455628585	CD27/CD274/CD4/CD80/CD81/CD84/CD86/CD8A/CTLA4/CTSL/CXCL13/FYN/HAVCR2/HLA-DMA/HLA-DMB/HLA-DOB/HLA-DPA1/HLA-DPB1/HLA-DQA1/HLA-DQB1/HLA-DRA/HLA-DRB1/IFNA1/IFNA4/IFNB1/IFNG/IFNK/IFNW1/IL18BP/IL23R/IL27/IL2RB/IL7R/IL9R/IRF4/KLRK1/LAMP3/LILRA6/RIPK2/TNF/ZAP70	41
GZMA	GO:0051251	positive regulation of lymphocyte activation	31/103	124/766	9.77470952262613e-05	0.00801526180855343	0.00784782898515151	BCL2/CARD11/CCR7/CD27/CD274/CD4/CD80/CD81/CD86/FYN/HAVCR2/HLA-DMA/HLA-DMB/HLA-DOB/HLA-DPA1/HLA-DPB1/HLA-DQA1/HLA-DQB1/HLA-DRA/HLA-DRB1/IFNG/IL23R/IL2RA/IL7R/KLRK1/PIK3R6/RIPK2/RUNX3/TNFRSF4/TNFSF9/ZAP70	31
GZMA	GO:0002696	positive regulation of leukocyte activation	33/103	137/766	0.000121814202815986	0.00955447051652343	0.00935488477460982	BCL2/CARD11/CCR7/CD27/CD274/CD4/CD80/CD81/CD86/FYN/HAVCR2/HLA-DMA/HLA-DMB/HLA-DOB/HLA-DPA1/HLA-DPB1/HLA-DQA1/HLA-DQB1/HLA-DRA/HLA-DRB1/IFNG/IL23R/IL2RA/IL7R/KLRK1/PIK3R6/RIPK2/RUNX3/THBS1/TNF/TNFRSF4/TNFSF9/ZAP70	33
GZMA	GO:0050867	positive regulation of cell activation	33/103	140/766	0.00019652046913774	0.0147717885968535	0.0144632169830319	BCL2/CARD11/CCR7/CD27/CD274/CD4/CD80/CD81/CD86/FYN/HAVCR2/HLA-DMA/HLA-DMB/HLA-DOB/HLA-DPA1/HLA-DPB1/HLA-DQA1/HLA-DQB1/HLA-DRA/HLA-DRB1/IFNG/IL23R/IL2RA/IL7R/KLRK1/PIK3R6/RIPK2/RUNX3/THBS1/TNF/TNFRSF4/TNFSF9/ZAP70	33
GZMA	GO:0033139	regulation of peptidyl-serine phosphorylation of STAT protein	7/103	12/766	0.000292576246052971	0.019548427699243	0.0191400756677148	IFNA1/IFNA4/IFNB1/IFNG/IFNK/IFNW1/LIF	7
GZMA	GO:0033141	positive regulation of peptidyl-serine phosphorylation of STAT protein	7/103	12/766	0.000292576246052971	0.019548427699243	0.0191400756677148	IFNA1/IFNA4/IFNB1/IFNG/IFNK/IFNW1/LIF	7
GZMA	GO:0042501	serine phosphorylation of STAT protein	7/103	12/766	0.000292576246052971	0.019548427699243	0.0191400756677148	IFNA1/IFNA4/IFNB1/IFNG/IFNK/IFNW1/LIF	7
GZMA	GO:0045580	regulation of T cell differentiation	19/103	66/766	0.000450127239032551	0.0290010549719544	0.0283952446276925	CARD11/CD27/CD80/CD86/CTLA4/HLA-DRA/HLA-DRB1/IFNB1/IFNG/IL23R/IL27/IL2RA/IL7R/IRF4/PIK3R6/RIPK2/RUNX3/TNFSF9/ZAP70	19
GZMA	GO:0048002	antigen processing and presentation of peptide antigen	10/103	24/766	0.000486467999243888	0.0295524179962882	0.0289350900908925	CTSL/HLA-DMA/HLA-DMB/HLA-DOB/HLA-DPA1/HLA-DPB1/HLA-DQA1/HLA-DQB1/HLA-DRA/HLA-DRB1	10
GZMA	GO:0019882	antigen processing and presentation	13/103	37/766	0.00049144819284293	0.0295524179962882	0.0289350900908925	CCR7/CD8A/CTSL/HLA-DMA/HLA-DMB/HLA-DOB/HLA-DPA1/HLA-DPB1/HLA-DQA1/HLA-DQB1/HLA-DRA/HLA-DRB1/THBS1	13
GZMA	GO:0046649	lymphocyte activation	46/103	230/766	0.000518422289181376	0.0301688325704259	0.0295386282256825	ADORA2A/BCL2/CARD11/CCR7/CD27/CD274/CD4/CD80/CD81/CD84/CD86/CD8A/CTLA4/CTSL/FYN/HAVCR2/HLA-DMA/HLA-DMB/HLA-DOB/HLA-DPA1/HLA-DPB1/HLA-DQA1/HLA-DQB1/HLA-DRA/HLA-DRB1/IDO1/IFNA1/IFNA4/IFNB1/IFNG/IFNK/IFNW1/IL23R/IL27/IL2RA/IL7R/IRF4/KLRK1/NKG7/PIK3R6/RIPK2/RUNX3/TNFRSF4/TNFRSF9/TNFSF9/ZAP70	46
GZMA	GO:0046651	lymphocyte proliferation	28/103	120/766	0.000873454732812927	0.0492410105623288	0.0482124026861872	BCL2/CARD11/CD274/CD80/CD81/CD86/CTLA4/FYN/HAVCR2/HLA-DMB/HLA-DPA1/HLA-DPB1/HLA-DRB1/IDO1/IFNA1/IFNA4/IFNB1/IFNK/IFNW1/IL23R/IL27/IL2RA/IL7R/RIPK2/TNFRSF4/TNFRSF9/TNFSF9/ZAP70	28
GZMA	GO:0045582	positive regulation of T cell differentiation	14/103	44/766	0.000938720344968691	0.0498073971271623	0.0487669578593642	CD27/CD80/CD86/HLA-DRA/HLA-DRB1/IFNG/IL23R/IL2RA/IL7R/PIK3R6/RIPK2/RUNX3/TNFSF9/ZAP70	14
GZMA	GO:2000514	regulation of CD4-positive, alpha-beta T cell activation	14/103	44/766	0.000938720344968691	0.0498073971271623	0.0487669578593642	CARD11/CD274/CD80/CD81/CD86/HLA-DRA/HLA-DRB1/IFNG/IL23R/IL27/IL2RA/IRF4/RIPK2/RUNX3	14
SERPINA1	GO:0006605	protein targeting	18/224	23/766	1.09950839186811e-06	0.00208576741937381	0.00206128889043906	AKT2/ATG13/ATG3/GBP5/HSP90AA1/ITGAM/ITGB2/LAMP2/LRRK2/OS9/PIK3C3/PIK3R4/RAB7A/RAC2/SORT1/SSR1/TRAM1/YWHAQ	18
SERPINA1	GO:0046907	intracellular transport	41/224	82/766	2.20892686840361e-05	0.0209516713468082	0.0207057829085622	AKT2/AP1G1/AP1S2/ATG13/ATG3/BCL2L1/BNIP3/CTSA/DTX3L/GBP5/HSP90AA1/IL1B/ITGAM/ITGB2/JAK2/KPNB1/LAMP1/LAMP2/LCP1/LRRK2/MAPK1/MAPK14/MDFIC/OS9/PIK3C3/PIK3R4/PSAP/PSEN1/RAB31/RAB5C/RAB7A/RAC2/SORT1/SP100/SSR1/TAP1/TRAM1/TXN/TXNIP/VAMP3/YWHAQ	41
SERPINA1	GO:0006886	intracellular protein transport	33/224	64/766	7.31146363360191e-05	0.0365844107325571	0.0361550567459335	AKT2/AP1G1/AP1S2/ATG13/ATG3/CTSA/GBP5/HSP90AA1/IL1B/ITGAM/ITGB2/JAK2/KPNB1/LAMP2/LCP1/LRRK2/MAPK14/MDFIC/OS9/PIK3C3/PIK3R4/PSEN1/RAB31/RAB5C/RAB7A/RAC2/SORT1/SP100/SSR1/TRAM1/TXN/TXNIP/YWHAQ	33
SERPINA1	GO:0051649	establishment of localization in cell	52/224	116/766	7.71416146179379e-05	0.0365844107325571	0.0361550567459335	AKT2/AP1G1/AP1S2/ATG13/ATG3/ATM/ATP6AP2/ATP6V1B2/BCL2L1/BNIP3/CBL/CTSA/DTX3L/DYSF/FCGR3A/GAB2/GBP5/HSP90AA1/IL1B/IL4R/ITGAM/ITGB2/JAK2/KPNB1/LAMP1/LAMP2/LCP1/LRRK2/LYN/MAPK1/MAPK14/MDFIC/OS9/PIK3C3/PIK3CG/PIK3R4/PLEK/PSAP/PSEN1/RAB31/RAB5C/RAB7A/RAC2/SORT1/SP100/SSR1/TAP1/TRAM1/TXN/TXNIP/VAMP3/YWHAQ	52

### Sheet: Table S4 Controls (Reactome)
Table S4. Reactome pathways significantly over-represented in the co-expression modules detected in control subjects
Module	Id	Description	Gene Ratio	Background Ratio	P-value	Adjusted P-value	q-value	Gene ids	Count
GZMA	R-HSA-2132295	MHC class II antigen presentation	9/93	16/713	3.98225730642348e-05	0.0047307405198568	0.0047307405198568	CTSL/HLA-DMB/HLA-DOB/HLA-DPA1/HLA-DPB1/HLA-DQA1/HLA-DQB1/HLA-DRA/HLA-DRB1	9
GZMA	R-HSA-202430	Translocation of ZAP-70 to Immunological synapse	8/93	13/713	4.67098884645377e-05	0.0047307405198568	0.0047307405198568	CD4/HLA-DPA1/HLA-DPB1/HLA-DQA1/HLA-DQB1/HLA-DRA/HLA-DRB1/ZAP70	8
GZMA	R-HSA-388841	Costimulation by the CD28 family	13/93	32/713	5.9631183023405e-05	0.0047307405198568	0.0047307405198568	AKT3/CD274/CD4/CD80/CD86/CTLA4/FYN/HLA-DPA1/HLA-DPB1/HLA-DQA1/HLA-DQB1/HLA-DRA/HLA-DRB1	13
GZMA	R-HSA-389948	PD-1 signaling	8/93	16/713	0.00033268274173521	0.019794623133245	0.019794623133245	CD274/CD4/HLA-DPA1/HLA-DPB1/HLA-DQA1/HLA-DQB1/HLA-DRA/HLA-DRB1	8
GZMA	R-HSA-202427	Phosphorylation of CD3 and TCR zeta chains	7/93	13/713	0.00045871479330509	0.0218348241613223	0.0218348241613223	CD4/HLA-DPA1/HLA-DPB1/HLA-DQA1/HLA-DQB1/HLA-DRA/HLA-DRB1	7
SERPINA1	R-HSA-9020702	Interleukin-1 signaling	27/217	43/713	6.06241426340233e-06	0.00174597530785987	0.00124439029617206	CASP8/CHUK/HMGB1/IL1A/IL1B/IL1R1/IL1RAP/IL1RN/IRAK4/MAP2K4/MAP3K3/MAP3K8/NFKB1/NLRC5/PELI1/PELI2/PSMB10/PSMB8/PSMB9/S100A12/SEM1/TAB2/TIFA/TOLLIP/TRAF6/UBA52/UBE2N	27
SERPINA1	R-HSA-168249	Innate Immune System	106/217	268/713	3.23697399745705e-05	0.00466124255633815	0.00332215752370592	AIM2/ATG12/ATP6AP2/ATP6V1B2/BCL2L1/C5AR1/CALM1/CASP1/CASP10/CASP4/CASP8/CD68/CHUK/CR1/CTSA/CTSZ/CXCR2/FCGR1A/FCGR3A/FPR2/GAB2/GCA/HLA-E/HMGB1/HSP90AA1/ICAM3/IFI16/IL1B/IRAK4/ITGAL/ITGAM/ITGAX/ITGB2/ITPR3/JUN/KPNB1/KRAS/LAMP1/LAMP2/LCN2/LGALS3/LRG1/LTA4H/LYN/MAP2K3/MAP2K4/MAP2K7/MAP3K1/MAP3K8/MAPK1/MAPK13/MAPK14/NEU1/NFATC3/NFKB1/NLRC4/NLRC5/NRAS/PAK1/PECAM1/PELI1/PELI2/PIK3C3/PIK3CA/PIK3R4/PLCG2/…	106
SERPINA1	R-HSA-5357801	Programmed Cell Death	26/217	45/713	7.67133363627184e-05	0.00736448029082096	0.00524880722481757	AKT2/BCL2L1/CASP1/CASP3/CASP4/CASP8/CFLAR/FAS/HMGB1/HSP90AA1/IL18/IL1A/IL1B/IRF1/KPNB1/MAPK1/MLKL/PELI1/PSMB10/PSMB8/PSMB9/RIPK1/SEM1/TLR4/UBA52/YWHAQ	26
SERPINA1	R-HSA-166016	Toll Like Receptor 4 (TLR4) Cascade	34/217	66/713	0.000138601899870464	0.00884969952054837	0.00630735163196978	CASP8/CHUK/HMGB1/IRAK4/ITGAM/ITGB2/JUN/MAP2K3/MAP2K4/MAP2K7/MAP3K1/MAP3K8/MAPK1/MAPK14/NFKB1/NLRC5/PELI1/PELI2/PLCG2/RIPK1/RPS6KA3/S100A12/TAB2/TANK/TIFA/TLR1/TLR2/TLR4/TLR6/TRAF3/TRAF6/UBA52/UBE2N/VRK3	34
SERPINA1	R-HSA-5218859	Regulated Necrosis	16/217	24/713	0.000212938949781004	0.00884969952054837	0.00630735163196978	CASP1/CASP3/CASP4/CASP8/CFLAR/FAS/HMGB1/HSP90AA1/IL18/IL1A/IL1B/IRF1/MLKL/PELI1/RIPK1/UBA52	16
SERPINA1	R-HSA-9612973	Autophagy	14/217	20/713	0.000252705248691542	0.00884969952054837	0.00630735163196978	ATG12/ATG13/ATG3/ATM/HSP90AA1/LAMP2/MAP1LC3A/MTOR/PIK3C3/PIK3R4/RB1CC1/UBA52/UBE2N/ULK1	14
SERPINA1	R-HSA-1632852	Macroautophagy	13/217	18/713	0.000263761853098299	0.00884969952054837	0.00630735163196978	ATG12/ATG13/ATG3/ATM/HSP90AA1/MAP1LC3A/MTOR/PIK3C3/PIK3R4/RB1CC1/UBA52/UBE2N/ULK1	13
SERPINA1	R-HSA-166058	MyD88:MAL(TIRAP) cascade initiated on plasma membrane	28/217	53/713	0.000338009356687611	0.00884969952054837	0.00630735163196978	CASP8/CHUK/HMGB1/IRAK4/JUN/MAP2K3/MAP2K4/MAP2K7/MAP3K1/MAP3K8/MAPK1/MAPK14/NFKB1/NLRC5/PELI1/PELI2/RPS6KA3/S100A12/TAB2/TIFA/TLR1/TLR2/TLR4/TLR6/TRAF6/UBA52/UBE2N/VRK3	28
SERPINA1	R-HSA-168179	Toll Like Receptor TLR1:TLR2 Cascade	28/217	53/713	0.000338009356687611	0.00884969952054837	0.00630735163196978	CASP8/CHUK/HMGB1/IRAK4/JUN/MAP2K3/MAP2K4/MAP2K7/MAP3K1/MAP3K8/MAPK1/MAPK14/NFKB1/NLRC5/PELI1/PELI2/RPS6KA3/S100A12/TAB2/TIFA/TLR1/TLR2/TLR4/TLR6/TRAF6/UBA52/UBE2N/VRK3	28
SERPINA1	R-HSA-168188	Toll Like Receptor TLR6:TLR2 Cascade	28/217	53/713	0.000338009356687611	0.00884969952054837	0.00630735163196978	CASP8/CHUK/HMGB1/IRAK4/JUN/MAP2K3/MAP2K4/MAP2K7/MAP3K1/MAP3K8/MAPK1/MAPK14/NFKB1/NLRC5/PELI1/PELI2/RPS6KA3/S100A12/TAB2/TIFA/TLR1/TLR2/TLR4/TLR6/TRAF6/UBA52/UBE2N/VRK3	28
SERPINA1	R-HSA-181438	Toll Like Receptor 2 (TLR2) Cascade	28/217	53/713	0.000338009356687611	0.00884969952054837	0.00630735163196978	CASP8/CHUK/HMGB1/IRAK4/JUN/MAP2K3/MAP2K4/MAP2K7/MAP3K1/MAP3K8/MAPK1/MAPK14/NFKB1/NLRC5/PELI1/PELI2/RPS6KA3/S100A12/TAB2/TIFA/TLR1/TLR2/TLR4/TLR6/TRAF6/UBA52/UBE2N/VRK3	28
SERPINA1	R-HSA-1643685	Disease	89/217	227/713	0.000391866574220323	0.00886323809722573	0.00631700083683852	AKT2/AP1G1/AP1S2/ATM/BCL2L1/CALM1/CASP1/CASP8/CBL/CCNC/CEBPB/CHUK/CSF2RA/CSF2RB/CTSA/CXCR4/DDX5/EIF2AK2/ENTPD1/FCGR1A/FCGR3A/FURIN/GAB2/HLA-E/HMGB1/HSP90AA1/IFNAR1/IFNAR2/IFNGR2/IL18/IL1A/IL1B/IL1R1/IRAK4/ITPR3/JAK2/JUN/KPNB1/KRAS/LYN/MAP2K3/MAP2K4/MAP2K7/MAPK1/MAPK14/MLKL/MTOR/NEU1/NFE2L2/NFKB1/NRAS/OS9/PARP9/PIK3C3/PIK3CA/PIK3R4/PLCG2/PRKCSH/PSEN1/PSMB10/PSMB8/PSMB9/PSTPIP1/PTPN6/RAB7A/RAC2/RBP…	89
SERPINA1	R-HSA-168138	Toll Like Receptor 9 (TLR9) Cascade	27/217	51/713	0.00041815837763606	0.00886323809722573	0.00631700083683852	CASP8/CHUK/HMGB1/IRAK4/JUN/MAP2K3/MAP2K4/MAP2K7/MAP3K1/MAP3K8/MAPK1/MAPK14/NFKB1/NLRC5/PELI1/PELI2/PIK3C3/PIK3R4/RPS6KA3/S100A12/TAB2/TIFA/TLR4/TRAF6/UBA52/UBE2N/VRK3	27
SERPINA1	R-HSA-446652	Interleukin-1 family signaling	34/217	69/713	0.000430851851948473	0.00886323809722573	0.00631700083683852	CASP1/CASP8/CHUK/HMGB1/IL18/IL18R1/IL18RAP/IL1A/IL1B/IL1R1/IL1RAP/IL1RN/IL36B/IL36RN/IRAK4/MAP2K4/MAP3K3/MAP3K8/NFKB1/NLRC5/PELI1/PELI2/PSMB10/PSMB8/PSMB9/PTPN6/S100A12/SEM1/TAB2/TIFA/TOLLIP/TRAF6/UBA52/UBE2N	34
SERPINA1	R-HSA-5621481	C-type lectin receptors (CLRs)	22/217	39/713	0.000469119228791944	0.00900708919280533	0.00641952628873187	CALM1/CASP8/CHUK/ICAM3/IL1B/ITPR3/KRAS/LYN/NFATC3/NFKB1/NRAS/PAK1/PLCG2/PSMB10/PSMB8/PSMB9/RELB/SEM1/TAB2/TRAF6/UBA52/UBE2N	22
SERPINA1	R-HSA-168898	Toll-like Receptor Cascades	36/217	76/713	0.000765729697154137	0.0119238827523224	0.00849838134759824	CASP8/CHUK/HMGB1/IRAK4/ITGAM/ITGB2/JUN/MAP2K3/MAP2K4/MAP2K7/MAP3K1/MAP3K8/MAPK1/MAPK14/NFKB1/NLRC5/PELI1/PELI2/PIK3C3/PIK3R4/PLCG2/RIPK1/RPS6KA3/S100A12/TAB2/TANK/TIFA/TLR1/TLR2/TLR4/TLR6/TRAF3/TRAF6/UBA52/UBE2N/VRK3	36
SERPINA1	R-HSA-168142	Toll Like Receptor 10 (TLR10) Cascade	24/217	45/713	0.000786645042687939	0.0119238827523224	0.00849838134759824	CASP8/CHUK/HMGB1/IRAK4/JUN/MAP2K3/MAP2K4/MAP2K7/MAP3K1/MAP3K8/MAPK1/MAPK14/NFKB1/NLRC5/PELI1/PELI2/RPS6KA3/S100A12/TAB2/TIFA/TRAF6/UBA52/UBE2N/VRK3	24
SERPINA1	R-HSA-168176	Toll Like Receptor 5 (TLR5) Cascade	24/217	45/713	0.000786645042687939	0.0119238827523224	0.00849838134759824	CASP8/CHUK/HMGB1/IRAK4/JUN/MAP2K3/MAP2K4/MAP2K7/MAP3K1/MAP3K8/MAPK1/MAPK14/NFKB1/NLRC5/PELI1/PELI2/RPS6KA3/S100A12/TAB2/TIFA/TRAF6/UBA52/UBE2N/VRK3	24
SERPINA1	R-HSA-975871	MyD88 cascade initiated on plasma membrane	24/217	45/713	0.000786645042687939	0.0119238827523224	0.00849838134759824	CASP8/CHUK/HMGB1/IRAK4/JUN/MAP2K3/MAP2K4/MAP2K7/MAP3K1/MAP3K8/MAPK1/MAPK14/NFKB1/NLRC5/PELI1/PELI2/RPS6KA3/S100A12/TAB2/TIFA/TRAF6/UBA52/UBE2N/VRK3	24
SERPINA1	R-HSA-975138	TRAF6 mediated induction of NFkB and MAP kinases upon TLR7/8 or 9 activation	25/217	48/713	0.000969252303980484	0.013957233177319	0.00994758943558918	CASP8/CHUK/HMGB1/IRAK4/JUN/MAP2K3/MAP2K4/MAP2K7/MAP3K1/MAP3K8/MAPK1/MAPK14/NFKB1/NLRC5/PELI1/PELI2/RPS6KA3/S100A12/TAB2/TIFA/TLR4/TRAF6/UBA52/UBE2N/VRK3	25
SERPINA1	R-HSA-1640170	Cell Cycle	14/217	22/713	0.00111094034753589	0.0152357533376351	0.0108588154270426	AKT2/ATM/HSP90AA1/JAK2/KPNB1/LYN/MAPK1/PSMB10/PSMB8/PSMB9/SEM1/UBA52/UBE2N/YWHAQ	14
SERPINA1	R-HSA-3700989	Transcriptional Regulation by TP53	13/217	20/713	0.00127390551681569	0.0166765813110417	0.0118857213291416	AKT2/ATM/BCL6/CASP1/CASP10/FAS/JUN/MAPK14/MTOR/NLRC4/TXN/UBA52/YWHAQ	13
SERPINA1	R-HSA-975155	MyD88 dependent cascade initiated on endosome	25/217	49/713	0.00144060779148834	0.0180389149542887	0.012856682807333	CASP8/CHUK/HMGB1/IRAK4/JUN/MAP2K3/MAP2K4/MAP2K7/MAP3K1/MAP3K8/MAPK1/MAPK14/NFKB1/NLRC5/PELI1/PELI2/RPS6KA3/S100A12/TAB2/TIFA/TLR4/TRAF6/UBA52/UBE2N/VRK3	25
SERPINA1	R-HSA-74751	Insulin receptor signalling cascade	8/217	10/713	0.00164220586220447	0.0197064703464537	0.0140451817162225	AKT2/GAB2/KRAS/MAPK1/NRAS/PIK3C3/PIK3CA/PIK3R4	8
SERPINA1	R-HSA-6807070	PTEN Regulation	9/217	12/713	0.00173854217747347	0.0200280058844944	0.0142743462992559	AKT2/JUN/MAPK1/MTOR/PSMB10/PSMB8/PSMB9/SEM1/UBA52	9
SERPINA1	R-HSA-5607764	CLEC7A (Dectin-1) signaling	17/217	30/713	0.00205296894365222	0.0208286093217511	0.0148449518192305	CALM1/CASP8/CHUK/IL1B/ITPR3/NFATC3/NFKB1/PLCG2/PSMB10/PSMB8/PSMB9/RELB/SEM1/TAB2/TRAF6/UBA52/UBE2N	17
SERPINA1	R-HSA-1236974	ER-Phagosome pathway	14/217	23/713	0.00207357584283211	0.0208286093217511	0.0148449518192305	CHUK/HLA-E/HMGB1/PSMB10/PSMB8/PSMB9/SEM1/TAP1/TLR1/TLR2/TLR4/TLR6/UBA52/VAMP3	14
SERPINA1	R-HSA-168181	Toll Like Receptor 7/8 (TLR7/8) Cascade	25/217	50/713	0.0020973252442041	0.0208286093217511	0.0148449518192305	CASP8/CHUK/HMGB1/IRAK4/JUN/MAP2K3/MAP2K4/MAP2K7/MAP3K1/MAP3K8/MAPK1/MAPK14/NFKB1/NLRC5/PELI1/PELI2/RPS6KA3/S100A12/TAB2/TIFA/TLR4/TRAF6/UBA52/UBE2N/VRK3	25
SERPINA1	R-HSA-2454202	Fc epsilon receptor (FCERI) signaling	25/217	50/713	0.0020973252442041	0.0208286093217511	0.0148449518192305	CALM1/CHUK/GAB2/ITPR3/JUN/KRAS/LYN/MAP2K4/MAP2K7/MAP3K1/MAPK1/NFATC3/NFKB1/NRAS/PAK1/PIK3CA/PLCG2/PSMB10/PSMB8/PSMB9/SEM1/TAB2/TRAF6/UBA52/UBE2N	25
SERPINA1	R-HSA-9824439	Bacterial Infection Pathways	12/217	19/713	0.00285726407888037	0.0274297351572516	0.0195497015923394	CALM1/CBL/FURIN/HSP90AA1/KPNB1/MAP2K3/MAP2K4/MAP2K7/MAPK1/RAB7A/TLR2/UBA52	12
SERPINA1	R-HSA-166166	MyD88-independent TLR4 cascade	24/217	49/713	0.00369998804331872	0.0332998923898684	0.0237334759357615	CASP8/CHUK/HMGB1/JUN/MAP2K3/MAP2K4/MAP2K7/MAP3K8/MAPK1/MAPK14/NFKB1/NLRC5/RIPK1/RPS6KA3/S100A12/TAB2/TANK/TIFA/TLR4/TRAF3/TRAF6/UBA52/UBE2N/VRK3	24
SERPINA1	R-HSA-937061	TRIF(TICAM1)-mediated TLR4 signaling	24/217	49/713	0.00369998804331872	0.0332998923898684	0.0237334759357615	CASP8/CHUK/HMGB1/JUN/MAP2K3/MAP2K4/MAP2K7/MAP3K8/MAPK1/MAPK14/NFKB1/NLRC5/RIPK1/RPS6KA3/S100A12/TAB2/TANK/TIFA/TLR4/TRAF3/TRAF6/UBA52/UBE2N/VRK3	24
SERPINA1	R-HSA-74752	Signaling by Insulin receptor	9/217	13/713	0.00415969302962594	0.0352350468391845	0.0251126978568749	AKT2/ATP6V1B2/GAB2/KRAS/MAPK1/NRAS/PIK3C3/PIK3CA/PIK3R4	9
SERPINA1	R-HSA-9006335	Signaling by Erythropoietin	9/217	13/713	0.00415969302962594	0.0352350468391845	0.0251126978568749	JAK2/KRAS/LYN/NRAS/PIK3CA/PIK3CG/PIK3R5/PLCG2/STAT5B	9
SERPINA1	R-HSA-5620971	Pyroptosis	8/217	11/713	0.00444544289096451	0.0365796443599366	0.0260710184582881	CASP1/CASP3/CASP4/HMGB1/IL18/IL1A/IL1B/IRF1	8
SERPINA1	R-HSA-1430728	Metabolism	33/217	75/713	0.00607153463695648	0.047660951256683	0.0339688797333815	ACOX1/ACSL1/ACSL4/AHR/CALM1/CCNC/CTSA/CYP2E1/ENTPD1/GBA1/HPGD/HSP90AA1/ITPR3/KPNB1/LTA4H/NAMPT/NEU1/PARP9/PIK3C3/PIK3CA/PIK3CG/PIK3R4/PIK3R5/PLCG2/PSAP/PSMB10/PSMB8/PSMB9/SAMHD1/SEM1/TBXAS1/TXN/UBA52	33
SERPINA1	R-HSA-5663202	Diseases of signal transduction by growth factor receptors and second messengers	29/217	64/713	0.00612310832117108	0.047660951256683	0.0339688797333815	AKT2/BCL2L1/CALM1/CBL/CCNC/CEBPB/CHUK/GAB2/HSP90AA1/JAK2/KRAS/LYN/MAPK1/MTOR/NRAS/OS9/PIK3CA/PSEN1/PSMB10/PSMB8/PSMB9/RAC2/RBPJ/SEM1/SMAD4/STAT5B/TGFBR2/UBA52/VWF	29
SERPINA1	R-HSA-168164	Toll Like Receptor 3 (TLR3) Cascade	23/217	48/713	0.00638671583278753	0.0484045831537581	0.034498880537218	CASP8/CHUK/HMGB1/JUN/MAP2K3/MAP2K4/MAP2K7/MAP3K8/MAPK1/MAPK14/NFKB1/NLRC5/RIPK1/RPS6KA3/S100A12/TAB2/TANK/TIFA/TRAF3/TRAF6/UBA52/UBE2N/VRK3	23
SERPINA1	R-HSA-6798695	Neutrophil degranulation	41/217	98/713	0.006652499216726	0.0488126202861616	0.0347896964758827	ATP6AP2/C5AR1/CD68/CR1/CTSA/CTSZ/CXCR2/FPR2/GCA/HMGB1/HSP90AA1/ITGAL/ITGAM/ITGAX/ITGB2/KPNB1/LAMP1/LAMP2/LCN2/LGALS3/LRG1/LTA4H/MAPK1/MAPK14/NEU1/NFKB1/NRAS/PECAM1/PSAP/PSEN1/PTPN6/PTPRC/RAB31/RAB5C/RAB7A/S100A12/SELL/SERPINA1/SIRPA/TLR2/TOLLIP	41
SERPINA1	R-HSA-5663205	Infectious disease	63/217	163/713	0.00677953059530022	0.0488126202861616	0.0347896964758827	AKT2/AP1G1/AP1S2/BCL2L1/CALM1/CASP1/CBL/CHUK/CXCR4/DDX5/EIF2AK2/ENTPD1/FCGR1A/FCGR3A/FURIN/HLA-E/HSP90AA1/IFNAR1/IFNAR2/IFNGR2/IL18/IL1A/IL1B/IL1R1/ITPR3/JAK2/JUN/KPNB1/LYN/MAP2K3/MAP2K4/MAP2K7/MAPK1/MAPK14/NFE2L2/NFKB1/PARP9/PIK3C3/PIK3R4/PLCG2/PRKCSH/PSMB10/PSMB8/PSMB9/PSTPIP1/PTPN6/RAB7A/RIGI/RIPK1/RNF135/SEM1/SMAD4/TAB2/TLR1/TLR2/TRAF3/TRAF6/TRIM25/TXN/TXNIP/UBA52/UBE2N/YWHAQ	63
LTF	R-HSA-375276	Peptide ligand-binding receptors	18/77	66/713	6.29002962437471e-05	0.0100306675517546	0.0100306675517546	ACKR3/APP/BDKRB2/C3/CCL13/CCL17/CCL19/CCL2/CCL20/CCL28/CCL7/CCR5/CCRL2/CX3CR1/CXCL10/CXCL5/CXCR6/XCL1	18
LTF	R-HSA-373076	Class A/1 (Rhodopsin-like receptors)	18/77	69/713	0.000121344246229357	0.0100306675517546	0.0100306675517546	ACKR3/APP/BDKRB2/C3/CCL13/CCL17/CCL19/CCL2/CCL20/CCL28/CCL7/CCR5/CCRL2/CX3CR1/CXCL10/CXCL5/CXCR6/XCL1	18
LTF	R-HSA-500792	GPCR ligand binding	18/77	70/713	0.000149483343748297	0.0100306675517546	0.0100306675517546	ACKR3/APP/BDKRB2/C3/CCL13/CCL17/CCL19/CCL2/CCL20/CCL28/CCL7/CCR5/CCRL2/CX3CR1/CXCL10/CXCL5/CXCR6/XCL1	18
LTF	R-HSA-380108	Chemokine receptors bind chemokines	15/77	53/713	0.000184897097728196	0.0100306675517546	0.0100306675517546	ACKR3/CCL13/CCL17/CCL19/CCL2/CCL20/CCL28/CCL7/CCR5/CCRL2/CX3CR1/CXCL10/CXCL5/CXCR6/XCL1	15
LTF	R-HSA-381426	Regulation of Insulin-like Growth Factor (IGF) transport and uptake by Insulin-like Growth Factor Binding Proteins (IGFBPs)	6/77	12/713	0.000715310516260419	0.0310444764057022	0.0310444764057022	APP/C3/CSF1/CTSG/GZMH/IL6	6
